# Methods for Running a Successful Women-in-STEM Organization on an Academic Campus

**DOI:** 10.1101/2020.02.20.958629

**Authors:** Deborah D. Rupert, Alexandra C. Nowlan, Oliver H. Tam, Molly Gale Hammell

## Abstract

The current academic culture facing women in science, technology, engineering, and math (STEM) fields in the United States has sparked the formation of grassroots advocacy groups to empower female scientists-in-training. However, the impact of these initiatives often goes unmeasured and underappreciated. Our Women in Science and Engineering (WiSE) organization serves post-doctoral researchers, graduate students, and research technicians (trainees) at a private research institute for biological sciences. Here we propose the following guidelines for cultivating a successful women-in-STEM-focused group based upon survey results from our own scientific community as well as the experience of our WiSE group leaders. We hope these recommendations can provide guidance to advocacy groups at other research and academic organizations that wish to strengthen their efforts. While our own group specifically focuses on the underrepresented state of women in science, we hope these guidelines may be adapted and applied to groups that advocate for any minority group within the greater scientific community (i.e. those of gender, race/ethnicity, socioeconomic background, sexual orientation, etc.).
