## Supplementary File 2: WiSE Survey Responses for "Methods for Running a Successful Women-in-STEM Organization on an Academic Campus"

ID	Current_pos	CSHL_time	Gender	CurrentWISE	WhyNotinWISE:Negative response	WhyNotinWISE:lackKnowHow	WhyNotinWISE:doesntapply	WhyNotinWISE:demands	WISEunderstanding:Wrong	WISEunderstanding:Right	WISErating_1to7	WISEimprove:moreInclusive	WISEimprove:communication	WISEimprove:organizeMoreEvents	WISEimprove:organizeDiffEvents	WISEimproveOther	WISEevent:mentalHealth	WISEevent:boardMeeting	WISEevent:party	WISEevent:lectures	WISEevent:workshop	WISEevent:social	WISEevent:academic	WISEevent:Others
10054845530	Graduate student	0.49	Female	No	0	1	0	0	0	1	5	0	1	1	0	0	0	0	0	0	0	0	0	0
10076182557	Other	0.49	Female	No	0	1	0	1	0	1	5	0	1	1	0	0	0	0	0	0	0	0	0	0
10072674973	Other	0.49	Female	No	0	1	0	0	1	0	6	1	1	0	0	0	0	0	0	0	0	0	0	0
10071525049	Other	0.49	Female	No	0	1	0	0	1	1	4	0	1	1	0	0	0	0	0	0	0	0	0	0
10054872047	Post doc	0.49	Female	No	0	1	0	0	0	1	2	0	1	0	0	0	0	0	0	0	0	0	0	0
10071784839	Post doc	0.49	Female	No	0	1	0	0	NA	NA	NA	0	1	0	0	0	0	0	0	0	0	0	0	0
10054844263	Technician	0.49	Female	No	0	0	0	0	NA	NA	1	0	1	0	0	0	0	0	0	0	0	0	0	0
10060476251	Technician	0.49	Female	No	1	2	0	0	1	0	3	0	1	0	0	0	0	0	0	0	0	0	0	0
10055133541	Technician	0.49	Female	No	0	0	0	0	0	1	7	0	1	0	0	0	NA	NA	NA	NA	NA	NA	NA	NA
10106822307	Other	0.49	Female	Yes	NA	NA	NA	NA	0	1	4	1	0	0	0	0	0	0	0	0	0	0	0	0
10054829771	Post doc	0.49	Female	Yes	NA	NA	NA	NA	0	1	6	0	1	0	0	1	0	0	0	0	0	0	0	1
10071464614	Post doc	0.49	Female	Yes	NA	NA	NA	NA	0	1	5	0	1	0	0	0	0	0	0	0	0	0	0	0
10054966541	Other	0.49	Male	No	0	0	0	0	0	1	6	0	0	1	1	0	1	0	0	1	0	0	1	0
10076500053	Other	0.49	Male	No	0	0	1	0	1	0	1	0	1	0	0	0	0	0	0	0	0	0	0	0
10054818473	Graduate student	0.49	Male	Yes	NA	NA	NA	NA	0	1	6	0	0	1	1	0	1	0	0	0	0	0	0	0
10054956950	Graduate student	1.1	Female	No	0	1	0	0	0	1	5	0	1	0	1	0	0	0	0	0	0	0	0	0
10055041190	Post doc	1.1	Female	No	0	0	0	1	0	1	4	1	0	1	0	0	1	1	0	0	0	1	0	0
10055013410	Staff	1.1	Female	No	0	0	0	1	0	1	4	0	1	1	0	0	0	0	0	0	0	0	0	0
10054839223	Staff	1.1	Female	No	0	0	0	1	0	1	4	0	1	0	0	0	0	0	0	1	0	0	1	0
10055159163	Technician	1.1	Female	No	1	0	0	0	1	0	3	1	0	0	0	0	0	0	0	1	0	0	1	0
10071630702	Technician	1.1	Female	No	0	0	0	1	0	1	5	0	1	1	0	0	1	0	1	0	0	1	0	0
10064650138	Technician	1.1	Female	No	0	0	0	1	0	1	5	0	1	0	0	0	0	0	0	0	0	0	0	0
10054762058	Graduate student	1.1	Female	Yes	NA	NA	NA	NA	0	1	5	0	1	0	0	0	1	1	1	1	1	2	2	0
10054935456	Graduate student	1.1	Female	Yes	NA	NA	NA	NA	0	1	7	0	1	1	1	0	1	0	0	1	0	0	1	0
10075318591	Graduate student	1.1	Female	Yes	0	1	0	0	0	1	5	0	1	0	0	0	0	0	0	1	1	0	2	0
10057420784	Graduate student	1.1	Female	Yes	NA	NA	NA	NA	0	1	5	NA	NA	NA	NA	NA	0	1	0	1	0	1	1	0
10056375312	Graduate student	1.1	Female	Yes	NA	NA	NA	NA	0	1	5	1	1	0	0	0	1	1	1	1	1	2	2	0
10055049909	Post doc	1.1	Female	Yes	NA	NA	NA	NA	1	1	5	1	1	1	0	0	0	0	0	1	0	0	1	1
10055011483	Post doc	1.1	Female	Yes	NA	NA	NA	NA	1	1	5	1	1	0	0	0	1	1	1	1	1	2	2	0
10054833881	Technician	1.1	Female	Yes	NA	NA	NA	NA	0	1	6	1	0	0	0	1	1	1	0	0	0	1	0	0
10054848884	Graduate student	1.1	Male	No	1	1	0	0	0	1	7	0	1	0	0	0	0	0	0	1	0	0	1	0
10071625392	Graduate student	1.1	Male	No	0	1	0	1	1	1	6	0	0	1	0	0	0	0	0	0	0	0	0	0
10071408100	Other	1.1	Male	No	0	0	0	0	2	1	3	1	1	0	1	0	0	0	0	0	0	0	0	0
10054848032	Post doc	1.1	Male	No	0	0	1	0	0	1	5	0	1	0	0	0	0	0	0	0	0	0	0	0
10055045145	Post doc	1.1	Male	No	0	1	0	0	1	0	NA	0	0	0	0	NA	0	0	0	0	0	0	0	0
10055537365	Post doc	1.1	Male	No	0	0	0	1	0	1	4	0	1	0	0	0	0	1	0	0	0	1	0	0
10055036029	Technician	1.1	Male	No	0	1	0	0	0	1	4	0	0	0	0	0	0	0	0	0	0	0	0	1
10075896712	Graduate student	1.1	Male	Yes	NA	NA	NA	NA	0	1	5	0	0	1	1	0	0	0	0	0	0	0	0	0
10054901207	Staff	1.1	Male	Yes	NA	NA	NA	NA	0	1	6	0	0	1	0	0	0	0	0	0	0	0	0	0
10055083538	Technician	1.1	Male	Yes	NA	NA	NA	NA	0	1	6	0	0	1	1	0	1	0	1	1	0	1	1	0
10054825218	Graduate student	2.1	Female	No	0	1	1	1	0	1	4	0	0	0	0	1	0	0	0	0	0	0	0	0
10072681863	Graduate student	2.1	Female	No	0	1	0	1	0	1	3	1	1	1	1	0	0	0	0	0	0	0	0	0
10054964359	Post doc	2.1	Female	No	0	1	0	0	0	1	7	0	1	0	0	0	0	0	1	0	0	1	0	0
10077676866	Post doc	2.1	Female	No	3	1	0	1	1	0	1	1	0	0	0	0	0	0	0	0	0	0	0	0
10071455335	Post doc	2.1	Female	No	1	0	0	0	1	0	1	1	1	0	0	0	1	0	1	1	1	1	2	0
10055146278	Staff	2.1	Female	No	0	1	0	0	0	1	4	0	0	1	0	0	0	0	0	0	0	0	0	0
10054958159	Staff	2.1	Female	No	0	1	0	1	2	1	4	0	1	0	1	0	0	0	0	1	1	0	2	0
10054896096	Staff	2.1	Female	No	0	0	1	0	0	1	4	0	1	0	0	0	0	0	0	0	0	0	0	0
10054821176	Staff	2.1	Female	No	0	1	1	1	0	1	4	0	1	0	0	0	0	0	0	0	0	0	0	0
10054977523	Staff	2.1	Female	No	0	1	0	0	1	0	6	0	1	0	0	0	0	0	0	0	0	0	0	0
10057194073	Staff	2.1	Female	No	0	0	1	1	0	1	3	0	1	1	0	0	0	0	0	1	0	0	1	0
10055289397	Staff	2.1	Female	No	0	1	0	1	0	1	6	0	1	1	0	0	1	0	0	0	0	0	0	0
10054909892	Technician	2.1	Female	No	1	0	0	0	2	1	5	0	1	0	0	0	0	1	0	1	1	1	2	0
10054883444	Graduate student	2.1	Female	Yes	NA	NA	NA	NA	0	1	6	1	0	0	0	0	1	1	1	1	1	2	2	0
10074165187	Graduate student	2.1	Female	Yes	NA	NA	NA	NA	1	1	4	1	0	0	0	1	0	0	0	1	0	0	1	1
10054840528	Post doc	2.1	Female	Yes	NA	NA	NA	NA	0	1	5	1	1	0	0	0	1	0	1	1	1	1	2	0
10054839824	Post doc	2.1	Female	Yes	NA	NA	NA	NA	0	1	5	1	1	0	0	0	1	1	1	1	1	2	2	0
10060462460	Post doc	2.1	Female	Yes	NA	NA	NA	NA	1	1	1	1	0	0	0	0	0	0	1	1	0	1	1	1
10071652745	Technician	2.1	Female	Yes	NA	NA	NA	NA	0	1	7	1	0	0	0	0	0	0	0	1	0	0	1	0
10071698769	Faculty	2.1	Male	No	0	1	0	0	0	1	5	0	0	0	1	0	0	0	0	0	0	0	0	0
10054834251	Graduate student	2.1	Male	No	0	1	0	1	0	1	4	0	1	0	1	0	0	0	1	1	0	1	1	0
10071636655	Graduate student	2.1	Male	No	0	0	1	0	1	0	7	1	0	0	0	0	0	0	0	1	1	0	2	0
10071611337	Post doc	2.1	Male	No	0	0	0	1	0	1	5	0	0	0	0	1	0	0	0	0	0	0	0	0
10054946631	Staff	2.1	Male	No	0	1	1	1	0	1	4	0	1	1	0	0	0	0	0	1	0	0	1	0
10054866408	Staff	2.1	Male	No	0	2	1	0	2	0	4	1	1	1	0	0	0	0	0	0	0	0	0	0
10071765247	Technician	2.1	Male	No	0	1	0	0	0	1	5	0	0	0	1	0	0	0	1	1	0	1	1	0
10054819523	Faculty	2.1	Male	Yes	NA	NA	NA	NA	1	1	4	0	0	0	0	1	1	1	1	1	1	2	2	0
10054829841	Post doc	2.1	Male	Yes	NA	NA	NA	NA	0	1	5	1	0	0	0	0	0	0	0	0	1	0	1	0
10055134578	Post doc	3.1	Female	No	0	0	1	0	1	0	1	1	0	0	0	0	0	0	0	0	0	0	0	0
10054867641	Post doc	3.1	Female	No	1	0	0	0	1	0	3	1	1	0	0	0	0	0	0	0	0	0	0	0
10054826644	Staff	3.1	Female	No	0	0	0	1	0	1	3	0	1	0	1	1	0	0	0	0	0	0	0	0
10055051369	Staff	3.1	Female	No	NA	NA	NA	NA	0	1	4	NA	NA	NA	NA	NA	0	0	0	0	0	0	0	0
10071467200	Staff	3.1	Female	No	0	1	0	0	2	1	4	1	1	0	1	0	0	1	0	0	1	1	1	0
10056849570	Staff	3.1	Female	No	0	0	0	0	NA	NA	NA	NA	NA	NA	NA	NA	0	0	0	0	0	0	0	0
10072390668	Technician	3.1	Female	No	0	1	0	0	0	1	4	1	1	0	0	0	0	1	0	0	0	1	0	0
10055593105	Technician	3.1	Female	No	1	0	0	1	0	1	2	0	0	0	1	0	0	0	0	0	1	0	1	0
10054869401	Graduate student	3.1	Female	Yes	NA	NA	NA	NA	1	1	5	1	0	0	1	0	0	0	1	1	1	1	2	0
10055450194	Graduate student	3.1	Female	Yes	NA	NA	NA	NA	0	1	4	0	0	0	0	1	1	1	1	1	1	2	2	0
10071458595	Post doc	3.1	Female	Yes	NA	NA	NA	NA	0	1	5	0	1	1	0	0	0	0	1	1	1	1	2	0
10054849375	Technician	3.1	Female	Yes	NA	NA	NA	NA	0	1	4	1	1	0	0	0	0	0	0	1	1	0	2	1
10072102888	Technician	3.1	Female	Yes	NA	NA	NA	NA	0	1	7	1	1	0	0	0	1	1	1	1	1	2	2	0
10071776570	Graduate student	3.1	Male	No	0	0	0	1	0	1	NA	NA	NA	NA	NA	NA	0	0	0	0	0	0	0	0
10071651842	Graduate student	3.1	Male	No	0	0	0	1	1	1	5	0	1	1	0	0	0	0	0	0	0	0	0	0
10055125159	Post doc	3.1	Male	No	0	0	1	0	2	0	3	1	1	0	0	0	0	1	1	1	0	2	1	0
10054818614	Staff	3.1	Male	No	0	1	0	1	0	1	5	0	1	0	1	0	0	0	0	0	0	0	0	0
10102938604	Post doc	4.1	Female	No	3	1	0	0	2	0	4	1	0	0	0	1	0	0	0	1	0	0	1	0
10077665514	Post doc	4.1	Female	No	1	0	0	0	1	0	1	0	0	0	0	1	0	0	0	0	0	0	0	0
10071865516	Post doc	4.1	Female	No	0	0	0	1	0	1	7	NA	NA	NA	NA	NA	0	0	0	0	0	0	0	0
10071309919	Post doc	4.1	Female	No	0	0	0	1	0	1	4	0	0	0	1	0	0	0	0	0	0	0	0	0
10055239195	Staff	4.1	Female	No	0	2	0	0	0	1	NA	0	1	0	0	0	0	0	0	0	0	0	0	0
10100891300	Technician	4.1	Female	No	1	0	0	0	1	0	3	1	0	0	1	0	0	0	0	0	0	0	0	0
10054818802	Post doc	4.1	Female	Yes	NA	NA	NA	NA	1	1	2	1	1	0	1	0	0	1	0	0	0	1	0	0
10072076112	Graduate student	4.1	Male	No	0	1	0	1	0	1	6	0	1	1	0	0	0	0	0	1	0	0	1	0
10054859147	Post doc	4.1	Male	No	0	0	0	1	0	1	5	1	0	0	1	0	0	1	1	1	0	2	1	0
10071628555	Post doc	4.1	Male	No	0	0	0	1	0	1	6	0	0	0	0	1	0	0	0	1	0	0	1	0
10054818129	Post doc	5.1	Female	No	0	0	0	1	0	1	5	0	1	0	0	0	0	0	1	0	0	1	0	0
10071656083	Post doc	5.1	Female	No	0	1	0	0	0	1	7	0	0	0	0	1	0	0	0	0	0	0	0	0
10071426946	Post doc	5.1	Female	No	0	0	0	1	0	1	5	0	1	0	0	0	0	0	1	0	0	1	0	0
10054819041	Staff	5.1	Female	No	0	0	0	1	0	1	3	0	0	1	0	0	0	0	0	0	1	0	1	0
10055047319	Staff	5.1	Female	No	0	0	1	0	1	1	4	0	0	0	0	1	0	1	0	0	0	1	0	1
10054935571	Staff	5.1	Female	No	0	0	0	1	0	1	4	0	1	0	0	0	0	0	1	0	0	1	0	0
10054861407	Staff	5.1	Female	No	0	1	0	0	1	0	4	0	1	0	1	0	0	0	0	1	0	0	1	0
10054841647	Staff	5.1	Female	No	0	0	0	0	0	1	4	1	0	1	0	1	0	0	0	0	1	0	1	0
10054837763	Staff	5.1	Female	No	0	0	1	0	2	0	4	0	1	0	0	1	0	0	0	0	0	0	0	0
10054828760	Staff	5.1	Female	No	0	0	0	1	1	1	5	0	0	1	1	0	0	0	1	0	0	1	0	1
10054819277	Staff	5.1	Female	No	0	0	1	0	0	1	5	0	1	0	0	0	0	0	0	0	0	0	0	0
10055140534	Staff	5.1	Female	No	0	1	0	0	0	1	6	0	1	0	0	0	0	0	0	0	0	0	0	0
10053195255	Staff	5.1	Female	No	0	0	1	0	0	1	6	0	0	0	0	1	0	1	0	0	0	1	0	0
10054819785	Staff	5.1	Female	No	0	1	1	0	0	1	NA	NA	NA	NA	NA	NA	0	0	0	0	0	0	0	0
10075763734	Staff	5.1	Female	No	0	0	1	0	1	0	5	0	0	0	0	1	0	0	0	0	0	0	0	0
10071678656	Staff	5.1	Female	No	0	1	0	0	0	1	5	0	0	1	0	0	0	0	0	0	0	0	0	0
10071645608	Staff	5.1	Female	No	0	0	1	1	1	1	NA	0	1	0	0	0	0	0	0	0	0	0	0	0
10071582214	Staff	5.1	Female	No	0	0	0	1	0	1	NA	NA	NA	NA	NA	NA	0	0	0	0	0	0	0	0
10071509896	Staff	5.1	Female	No	0	1	0	0	0	1	3	0	0	0	1	0	0	0	0	0	0	0	0	0
10071339221	Staff	5.1	Female	No	0	0	0	1	0	1	3	1	1	1	1	0	0	0	0	0	0	0	0	0
10061803659	Staff	5.1	Female	No	0	0	1	1	0	1	NA	NA	NA	NA	NA	NA	0	0	0	0	0	0	0	0
10055283850	Staff	5.1	Female	No	0	0	0	1	0	1	7	NA	NA	NA	NA	NA	0	0	0	0	0	0	0	0
10054836237	Technician	5.1	Female	No	0	1	0	0	0	1	1	0	1	1	1	0	0	0	0	0	0	0	0	0
10056759877	Technician	5.1	Female	No	0	0	0	1	1	1	5	NA	NA	NA	NA	NA	0	0	0	1	0	0	1	0
10054891837	Faculty	5.1	Female	Yes	NA	NA	NA	NA	0	1	4	1	1	0	1	0	1	0	0	1	0	0	1	0
10054831133	Faculty	5.1	Female	Yes	NA	NA	NA	NA	0	1	6	0	0	1	0	0	1	1	1	1	0	2	1	0
10054944353	Faculty	5.1	Female	Yes	NA	NA	NA	NA	0	1	7	0	1	0	0	0	0	0	1	1	0	1	1	0
10054821192	Faculty	5.1	Female	Yes	NA	NA	NA	NA	0	1	NA	0	1	0	0	1	0	1	0	1	0	1	1	0
10082401374	Faculty	5.1	Female	Yes	NA	NA	NA	NA	0	1	4	0	1	0	0	0	0	0	0	0	0	0	0	0
10055453060	Post doc	5.1	Female	Yes	NA	NA	NA	NA	0	1	4	0	0	1	1	0	0	1	1	1	1	2	2	0
10077035569	Staff	5.1	Female	Yes	NA	NA	NA	NA	1	1	7	0	1	1	1	0	1	1	0	1	0	1	1	0
10071925534	Staff	5.1	Female	Yes	NA	NA	NA	NA	0	1	5	1	1	0	1	0	1	1	1	1	1	2	2	0
10071533046	Staff	5.1	Female	Yes	NA	NA	NA	NA	0	1	6	0	0	0	1	0	0	0	1	1	0	1	1	0
10071308812	Staff	5.1	Female	Yes	NA	NA	NA	NA	0	1	3	0	1	0	0	0	0	1	0	1	1	1	2	0
10055110425	Faculty	5.1	Male	No	0	1	0	0	0	1	4	0	1	0	0	0	0	0	0	0	0	0	0	0
10054979230	Faculty	5.1	Male	No	0	0	0	0	0	1	5	0	1	1	0	0	0	0	0	0	0	0	0	0
10054885372	Faculty	5.1	Male	No	0	0	0	1	0	1	6	0	0	1	0	0	0	0	0	1	0	0	1	0
10077806321	Faculty	5.1	Male	No	NA	NA	NA	NA	0	1	5	0	0	0	0	1	0	0	0	0	0	0	0	0
10075535003	Faculty	5.1	Male	No	2	1	1	0	0	1	NA	0	0	0	0	1	0	0	0	1	0	0	1	0
10071580875	Faculty	5.1	Male	No	0	0	1	0	1	0	4	0	1	0	0	0	0	0	1	0	0	1	0	0
10071520104	Faculty	5.1	Male	No	0	0	1	1	1	0	3	1	0	0	0	0	0	0	0	0	0	0	0	0
10057099576	Faculty	5.1	Male	No	0	1	0	0	0	1	4	0	1	0	0	0	0	0	0	0	1	0	1	0
10056486420	Faculty	5.1	Male	No	0	1	0	0	0	1	6	NA	NA	NA	NA	NA	0	0	0	1	0	0	1	0
10055837704	Post doc	5.1	Male	No	0	1	0	1	0	1	5	0	0	0	0	1	0	0	1	1	0	1	1	0
10054824996	Staff	5.1	Male	No	0	0	1	0	1	1	1	0	1	0	0	0	0	0	0	0	0	0	0	0
10055125809	Staff	5.1	Male	No	0	1	0	0	0	1	4	0	1	0	0	0	0	0	1	0	0	1	0	0
10055056202	Staff	5.1	Male	No	0	0	1	0	0	1	4	NA	NA	NA	NA	NA	0	0	0	0	0	0	0	0
10054850066	Staff	5.1	Male	No	0	0	1	0	1	0	5	0	0	0	0	1	0	0	0	1	0	0	1	0
10055031585	Staff	5.1	Male	No	0	0	1	0	0	0	NA	NA	NA	NA	NA	NA	0	0	0	0	0	0	0	0
10071602203	Staff	5.1	Male	No	0	0	0	0	0	1	3	1	1	0	0	0	0	0	0	0	0	0	0	0
10071532740	Staff	5.1	Male	No	NA	NA	NA	NA	0	1	NA	NA	NA	NA	NA	NA	0	0	0	0	1	0	1	0
10071523070	Staff	5.1	Male	No	0	0	0	0	NA	NA	1	0	1	0	0	0	0	0	0	0	0	0	0	0
10071460371	Staff	5.1	Male	No	0	0	1	0	0	1	NA	0	1	0	0	0	0	0	0	1	0	0	1	0
10071404453	Staff	5.1	Male	No	1	0	0	0	NA	NA	NA	NA	NA	NA	NA	NA	0	0	0	0	0	0	0	0
10056057607	Staff	5.1	Male	No	0	0	1	0	1	0	1	1	0	0	0	0	0	0	0	0	0	0	0	0
10054855625	Staff	5.1	Male		NA	NA	NA	NA	0	1	NA	0	0	1	1	0	0	0	1	0	0	1	0	0
10062287732	Graduate student	0.9	Female	No	NA	NA	NA	NA	0	1	5	0	0	1	0	0	1	0	0	1	0	0	1	0
10055009555	Post doc	0.9	Female	No	0	1	0	0	0	1	5	0	1	1	0	0	1	0	0	0	0	0	0	0
10073517691	Post doc	0.9	Female	No	0	1	0	1	1	0	3	0	1	0	1	0	0	0	0	1	0	0	1	0
10054851085	Staff	0.9	Female	No	0	1	0	0	0	1	6	0	0	0	0	1	0	0	0	0	0	0	0	1
10054823362	Staff	0.9	Female	No	0	0	1	0	0	1	6	0	1	1	0	0	1	0	0	0	0	0	0	0
10054822204	Technician	0.9	Female	No	0	1	0	0	0	1	5	0	1	0	0	0	1	0	0	0	0	0	0	0
10054888467	Technician	0.9	Female	Yes	NA	NA	NA	NA	0	1	7	0	0	1	1	0	0	1	0	0	0	1	0	0
10055254407	Technician	0.9	Female	Yes	NA	NA	NA	NA	0	1	5	1	1	0	0	0	0	1	0	0	0	1	0	0
10071629043	Post doc	0.9	Male	No	1	1	1	0	1	0	4	1	0	0	0	0	0	0	0	0	0	0	0	0
10054928476	Staff	0.9	Male	No	0	0	1	0	1	0	4	1	0	0	0	0	0	0	0	0	0	0	0	0
10071350371	Staff	0.9	Male	No	0	0	1	0	0	1	2	0	1	0	0	0	0	0	0	0	0	0	0	0
10054924413	Technician	0.9	Male	No	0	0	1	0	1	1	4	0	1	0	0	0	0	0	0	0	0	0	0	0
10078682897	Technician	0.9	Male	No	0	1	0	0	0	1	7	0	1	0	0	0	1	0	0	1	0	0	1	0
10054830509	Graduate student	0.9	Male	Yes	NA	NA	NA	NA	0	1	6	0	1	1	0	0	1	0	0	1	0	0	1	0
